# Bio-Accelerated Weathering of Ultramafic Minerals with *Gluconobacter oxydans*

**DOI:** 10.1101/2024.11.25.625253

**Authors:** Joseph J. Lee, Luke Plante, Brooke Pian, Sabrina Marecos, Sean A. Medin, Jacob D. Klug, Matthew C. Reid, Greeshma Gadikota, Esteban Gazel, Buz Barstow

## Abstract

Ultramafic rocks are an abundant source of cations for CO_2_ mineralization (*e.g*., Mg) and elements for sustainability technologies (*e.g*., Ni, Cr, Mn, Co, Al). However, there is no industrially useful process for dissolving ultramafic materials to release cations for CO_2_ sequestration or mining them for energy-critical elements. Weathering of ultramafic rocks by rainwater, release of metal cations, and subsequent CO_2_ mineralization already naturally sequesters CO_2_ from the atmosphere, but this natural process will take thousands to hundreds of thousands of years to remove excess anthropogenic CO_2_, far too late to deal with global warming that will happen over the next century. Mechanical acceleration of weathering by grinding can accelerate cation release but is prohibitively expensive. In this article we show that gluconic acid-based lixiviants produced by the mineral-dissolving microbe *Gluconobacter oxydans* accelerate leaching of Mg^2+^ by 20× over deionized water, and that leaching of Mg, Mn, Fe, Co, and Ni further improves by 73% from 24 to 96 hours. At low pulp density (1%) the *G. oxydans* biolixiviant is only 6% more effective than gluconic acid. But, at 60% pulp density the *G. oxydans* biolixiviant is 3.2× more effective than just gluconic acid. We demonstrate that biolixiviants made with cellulosic hydrolysate are not significantly worse than biolixiviants made with glucose, dramatically improving the feedstock available for bioleaching. Finally, we demonstrate that we can reduce the number of carbon atoms in the biolixiviant feedstock (*e.g.*, glucose or cellulosic hydrolysate) needed to release one Mg^2+^ ion and mineralize one atom of carbon from CO_2_ from 525 to 1.
