## Supplementary material for "Bio-Accelerated Weathering of Ultramafic Minerals with *Gluconobacter oxydans*": Dataset S1

### Sheet: Figure 2
	Dilution	Time (hours)	Pulp density	Substrate	24 Mg [ He ]	27 Al [ He ]	28 Si [ He ]	52 Cr [ He ]	55 Mn [ He ]	56 Fe [ He ]	59 Co [ He ]	60 Ni [ He ]	63 Cu [ He ]	64 Zn [ He ]
Sample Name					Conc. [ ug/l ]	Conc. [ ug/l ]	Conc. [ ug/l ]	Conc. [ ug/l ]	Conc. [ ug/l ]	Conc. [ ug/l ]	Conc. [ ug/l ]	Conc. [ ug/l ]	Conc. [ ug/l ]	Conc. [ ug/l ]
Wild-type	0.01	24	0.01	DUN-1	3148.52	5.284	241.809	0.981	16.306	807.247	1.996	29.65	4.552	95.229
Wild-type	0.01	24	0.01	DUN-1	3004.45	4.891	238.237	0.949	15.634	770.419	1.899	28.841	4.548	92.989
Wild-type	0.01	24	0.01	DUN-1	3104.85	5.434	238.47	0.977	15.892	795.798	1.963	29.35	4.519	95.356
Gluconic acid	0.01	24	0.01	DUN-1	2934.43	4.36	109.293	1.068	15.28	776.292	1.84	27.705	1.266	3.676
Gluconic acid	0.01	24	0.01	DUN-1	2884.49	5.073	138.512	1.099	14.994	760.621	1.78	27.288	1.788	5.368
Gluconic acid	0.01	24	0.01	DUN-1	2899.3	4.312	106.071	1.062	15.14	763.126	1.8	27.777	1.558	4.406
Control	0.01	24	0.01	DUN-1	170.917	4.04	452.04	0.031	0.695	30.152	0.011	0.156	3.042	8.503
Control	0.01	24	0.01	DUN-1	173.994	3.671	452.619	0.027	0.589	1.075	0.008	0.138	2.75	7.883
Control	0.01	24	0.01	DUN-1	173.434	3.965	450.828	0.026	0.615	1.552	0.007	0.148	3.112	8.011

### Sheet: Figures 3&7
	Dilution	Time (hours)	Pulp density	Substrate	24 Mg [ No Gas ]	27 Al [ No Gas ]	28 Si [ No Gas ]	52 Cr [ No Gas ]	55 Mn [ No Gas ]	56 Fe [ He ]	59 Co [ No Gas ]	60 Ni [ No Gas ]
Sample Name					Conc. [ ug/l ]	Conc. [ ug/l ]	Conc. [ ug/l ]	Conc. [ ug/l ]	Conc. [ ug/l ]	Conc. [ ug/l ]	Conc. [ ug/l ]	Conc. [ ug/l ]
WT 24	0.01	24	0.01	DUN-1	2848.29	4.327	1288.13	<0.000	13.203	821.022	2.008	29.967
WT 24	0.01	24	0.01	DUN-1	2652.87	4.537	1234.38	<0.000	12.103	733.343	1.852	27.584
WT 24	0.01	24	0.01	DUN-1	1859.49	3.312	929.499	<0.000	7.4	521.05	1.306	19.603
Mut 24	0.01	24	0.01	DUN-1	2878.44	4.562	1303.73	<0.000	13.184	809.532	1.99	30.557
Mut 24	0.01	24	0.01	DUN-1	3019.17	4.791	1359.4	<0.000	14.021	840.211	2.069	31.604
Mut 24	0.01	24	0.01	DUN-1	2740.2	4.403	1259.1	<0.000	12.785	782.309	1.902	29.35
Control 24	0.01	24	0.01	DUN-1	122.973	1.082	208.232	<0.000	<0.000	0.834	0.003	0.101
Control 24	0.01	24	0.01	DUN-1	124.714	1.073	202.88	<0.000	<0.000	0.542	0.004	0.099
Control 24	0.01	24	0.01	DUN-1	122.677	1.074	190.887	<0.000	<0.000	0.537	0.005	0.09
WT 48	0.01	48	0.01	DUN-1	3461.8	4.22	1585.88	<0.000	16.14	977.023	2.334	36.945
WT 48	0.01	48	0.01	DUN-1	3496.04	4.144	1598.41	<0.000	16.684	998.53	2.405	37.839
WT 48	0.01	48	0.01	DUN-1	3489.61	4.18	1594.6	<0.000	16.715	990.968	2.401	37.676
Mut 48	0.01	48	0.01	DUN-1	3688.66	4.618	1621.93	<0.000	17.144	1030.67	2.422	38.839
Mut 48	0.01	48	0.01	DUN-1	3868.93	4.693	1677.47	<0.000	18.019	1107.49	2.557	41.007
Mut 48	0.01	48	0.01	DUN-1	3894.8	4.659	1701.76	<0.000	18.321	1091.52	2.581	41.451
Control 48	0.01	48	0.01	DUN-1	120.171	0.909	178.825	<0.000	<0.000	0.665	0.003	0.091
Control 48	0.01	48	0.01	DUN-1	121.648	0.892	173.992	<0.000	<0.000	0.533	0.004	0.08
Control 48	0.01	48	0.01	DUN-1	120.764	0.837	180.508	<0.000	<0.000	0.474	0.003	0.077
WT 72	0.01	72	0.01	DUN-1	4063.28	4.252	1806.43	<0.000	18.747	1115.95	2.62	42.534
WT 72	0.01	72	0.01	DUN-1	3936.08	4.134	1763.6	<0.000	18.046	1099.86	2.58	42.034
WT 72	0.01	72	0.01	DUN-1	4056.05	4.173	1798.3	<0.000	18.472	1105.64	2.614	42.84
Mut 72	0.01	72	0.01	DUN-1	4540.25	5.843	1900.28	<0.000	20.402	1240.19	2.897	48.105
Mut 72	0.01	72	0.01	DUN-1	4350.71	5.664	1872.76	<0.000	19.9	1208.62	2.795	46.544
Mut 72	0.01	72	0.01	DUN-1	4631.54	6.156	1954.48	<0.000	21.019	1281.95	2.937	48.528
Control 72	0.01	72	0.01	DUN-1	90.324	0.878	176.246	<0.000	<0.000	0.648	0.003	0.07
Control 72	0.01	72	0.01	DUN-1	94.635	0.927	172.018	<0.000	<0.000	0.391	0.003	0.079
Control 72	0.01	72	0.01	DUN-1	97.151	1.017	187.836	<0.000	<0.000	0.644	0.002	0.08
WT 96	0.01	96	0.01	DUN-1	4991.18	6.023	2159.26	<0.000	22.165	1313.21	2.991	49.671
WT 96	0.01	96	0.01	DUN-1	4158.11	5.247	1834.81	<0.000	18.174	1127.87	2.576	42.029
WT 96	0.01	96	0.01	DUN-1	4181.19	5.148	1819.27	<0.000	18.688	1149.17	2.599	42.532
Mut 96	0.01	96	0.01	DUN-1	4921.92	4.677	2036.65	<0.000	22.105	1344.03	3.035	50.625
Mut 96	0.01	96	0.01	DUN-1	5133.68	4.854	2060.12	<0.000	22.972	1388.29	3.097	51.961
Mut 96	0.01	96	0.01	DUN-1	4377.34	4.217	1808.01	<0.000	19.269	1210.56	2.71	44.927
Control 96	0.01	96	0.01	DUN-1	102.333	1.286	194.609	<0.000	<0.000	0.651	0.002	0.073
Control 96	0.01	96	0.01	DUN-1	106.183	1.148	209	<0.000	<0.000	0.506	0.003	0.072
Control 96	0.01	96	0.01	DUN-1	106.42	1.079	218.464	<0.000	<0.000	0.441	0.003	0.065

### Sheet: Figure 4
	Dilution	Time (hours)	Pulp density	Substrate	24 Mg [ He ]	52 Cr [ He ]	55 Mn [ He ]	56 Fe [ He ]	59 Co [ He ]	60 Ni [ He ]	63 Cu [ He ]	64 Zn [ He ]
Sample Name					Conc. [ ug/l ]	Conc. [ ug/l ]	Conc. [ ug/l ]	Conc. [ ug/l ]	Conc. [ ug/l ]	Conc. [ ug/l ]	Conc. [ ug/l ]	Conc. [ ug/l ]
WT A1 10%	0.001	24	0.1	DUN-2	2131.61	0.215	13.312	579.893	1.467	18.863	1.259	3.566
WT B1 10%	0.001	24	0.1	DUN-2	2118.09	0.189	13.561	583.638	1.437	18.461	1.198	3.354
WT C1 10%	0.001	24	0.1	DUN-2	2244.38	0.205	13.753	622.398	1.488	19.448	1.24	3.577
GA A1 10%	0.001	24	0.1	DUN-2	1172.12	0.148	9.347	360.456	0.826	9.96	0.722	2.361
GA B1 10%	0.001	24	0.1	DUN-2	1174.03	0.15	9.518	356.762	0.823	9.781	0.713	2.392
GA C1 10%	0.001	24	0.1	DUN-2	1180.16	0.165	9.591	363.847	0.838	10.127	0.704	2.368
WT A2 10%	0.001	48	0.1	DUN-2	3062.24	0.254	17.101	808.062	1.892	25.628	1.341	3.809
WT B2 10%	0.001	48	0.1	DUN-2	2315.83	0.131	13.282	584.692	1.469	19.143	1.098	3.422
WT C2 10%	0.001	48	0.1	DUN-2	3177.01	0.236	17.01	820.807	1.945	26.712	0.952	4.076
GA A2 10%	0.001	48	0.1	DUN-2	1292.53	0.165	9.022	385.485	0.553	10.281	0.664	2.243
GA B2 10%	0.001	48	0.1	DUN-2	1282.17	0.163	9.009	378.241	0.559	10.216	0.682	2.631
GA C2 10%	0.001	48	0.1	DUN-2	1199.21	0.138	8.37	359.215	0.515	9.403	0.64	2.146
WT A3 10%	0.001	72	0.1	DUN-2	3480.77	0.227	17.898	846.414	2.074	28.959	1.047	4.064
WT B3 10%	0.001	72	0.1	DUN-2	3178.85	0.161	15.818	728.262	1.838	25.456	0.807	3.885
WT C3 10%	0.001	72	0.1	DUN-2	3868.38	0.254	19.45	941.535	2.293	32.138	0.634	4.529
GA A3 10%	0.001	72	0.1	DUN-2	1194.62	0.134	7.339	349.782	0.301	8.359	0.664	1.956
GA B3 10%	0.001	72	0.1	DUN-2	1244.43	0.156	7.601	370.934	0.324	8.916	0.641	2.377
GA C3 10%	0.001	72	0.1	DUN-2	1231.8	0.148	7.571	370.092	0.338	8.99	0.678	2.165
WT A1 60%	0.0004	24	0.6	DUN-2	1357.48	0.289	1.525	475.438	0.134	10.19	1.198	2.243
WT B1 60%	0.0004	24	0.6	DUN-2	1268.65	0.238	1.465	449.43	0.122	9.066	1.114	2.171
WT C1 60%	0.0004	24	0.6	DUN-2	1283.82	0.252	1.378	454.612	0.132	9.091	1.165	2.172
GA A1 60%	0.0004	24	0.6	DUN-2	590.699	-0.004	-0.045	119.284	-0.014	-1.981	0.651	1.513
GA B1 60%	0.0004	24	0.6	DUN-2	534.023	-0.008	-0.071	108.039	-0.015	-2.214	0.654	1.435
GA C1 60%	0.0004	24	0.6	DUN-2	600.296	0.021	-0.052	121.35	-0.013	-2.061	0.644	1.305
WT A2 60%	0.0004	48	0.6	DUN-2	1506.64	0.334	4.421	550.031	0.207	10.038	0.887	4.342
WT B2 60%	0.0004	48	0.6	DUN-2	1426.4	0.32	4.804	529.636	0.266	10.905	1.176	4.488
WT C2 60%	0.0004	48	0.6	DUN-2	1465.06	0.318	7.756	518.242	0.501	11.714	0.813	4.954
GA A2 60%	0.0004	48	0.6	DUN-2	581.611	0.032	-0.002	120.345	-0.015	-2.177	0.911	6.677
GA B2 60%	0.0004	48	0.6	DUN-2	584.561	0.041	-0.05	121.22	-0.016	-2.294	0.911	5.241
GA C2 60%	0.0004	48	0.6	DUN-2	592.178	0.05	-0.02	124.999	-0.015	-2.36	0.907	3.445
WT A3 60%	0.0004	72	0.6	DUN-2	1897.26	0.426	15.041	653.3	1.109	16.964	0.814	4.748
WT B3 60%	0.0004	72	0.6	DUN-2	1572.98	0.334	7.865	560.102	0.439	11.422	0.837	4.451
WT C3 60%	0.0004	72	0.6	DUN-2	1718.7	0.365	13.269	593.793	0.936	14.571	0.818	4.749
GA A3 60%	0.0004	72	0.6	DUN-2	539.223	0.031	-0.032	115.279	-0.012	-2.618	0.908	3.667
GA B3 60%	0.0004	72	0.6	DUN-2	529.066	0.038	-0.011	113.548	-0.012	-2.585	0.873	3.417
GA C3 60%	0.0004	72	0.6	DUN-2	529.056	0.028	-0.038	113.758	-0.012	-2.703	0.914	3.299
WT A1 5%	0.001	24	0.05	DUN-2	1213.27	0.056	7.156	354.218	0.813	8.79	1.21	4.481
WT B1 5%	0.001	24	0.05	DUN-2	1210.15	0.069	7.227	346.467	0.803	8.512	1.225	4.948
WT C1 5%	0.001	24	0.05	DUN-2	1213.11	0.062	7.232	355.227	0.799	8.531	1.255	5.068
GA A1 5%	0.001	24	0.05	DUN-2	681.479	0.013	5.06	203.42	0.504	3.837	0.979	1.948
GA B1 5%	0.001	24	0.05	DUN-2	1404.7	0.231	0.144	307.843	-0.009	-2.333	0.76	1.262	* Instrument eror, datapoint omitted
GA C1 5%	0.001	24	0.05	DUN-2	704.593	0.009	5.194	213.992	0.503	4.172	0.912	1.769
WT A2 5%	0.001	48	0.05	DUN-2	1506.4	0.041	7.986	406.243	0.927	10.871	1.18	2.673
WT B2 5%	0.001	48	0.05	DUN-2	1678.57	0.065	9.186	468.651	1.055	12.449	1.183	2.869
WT C2 5%	0.001	48	0.05	DUN-2	1562.07	0.04	8.232	426.003	0.974	11.41	1.088	2.791
GA A2 5%	0.001	48	0.05	DUN-2	852.736	0.016	5.964	247.604	0.595	5.181	0.876	2.014
GA B2 5%	0.001	48	0.05	DUN-2	898.258	0.027	6.318	253.691	0.612	5.478	0.93	2.03
GA C2 5%	0.001	48	0.05	DUN-2	886.593	0.03	6.241	255.292	0.599	5.374	0.845	2.036
WT A3 5%	0.001	72	0.05	DUN-2	1350.14	-0.006	6.702	374.127	0.803	9.178	1.131	3.524
WT B3 5%	0.001	72	0.05	DUN-2	1490.62	0.004	7.644	398.319	0.909	10.348	1.275	4.02
WT C3 5%	0.001	72	0.05	DUN-2	1608.16	0.033	8.338	439.096	0.97	11.603	1.391	3.805
GA A3 5%	0.001	72	0.05	DUN-2	855.91	0.011	5.758	240.195	0.556	5.041	1.088	3.509
GA B3 5%	0.001	72	0.05	DUN-2	839.639	0.001	5.486	238.575	0.551	4.727	1.05	2.938
GA C3 5%	0.001	72	0.05	DUN-2	856.622	0.003	5.75	246.307	0.562	5.009	1.095	3.067

### Sheet: Figure 5
	Dilution	Time (hours)	Pulp density	Substrate	24 Mg [ He ]	27 Al [ He ]	28 Si [ He ]	52 Cr [ He ]	55 Mn [ He ]	56 Fe [ He ]	59 Co [ He ]	60 Ni [ He ]	63 Cu [ He ]	64 Zn [ He ]
Sample Name					Conc. [ ug/l ]	Conc. [ ug/l ]	Conc. [ ug/l ]	Conc. [ ug/l ]	Conc. [ ug/l ]	Conc. [ ug/l ]	Conc. [ ug/l ]	Conc. [ ug/l ]	Conc. [ ug/l ]	Conc. [ ug/l ]
Filtered	0.01	24	0.01	DUN-1	3299.77	9.589	130.936	1.076	16.928	858.938	2.119	32.135	4.913	16.983
Filtered	0.01	24	0.01	DUN-1	3256.09	9.049	125.064	1.046	16.279	828.867	2.026	30.57	4.69	16.579
Filtered	0.01	24	0.01	DUN-1	3138.6	9.356	127.439	0.96	17.93	800.693	1.945	29.065	5.494	17.727
Unfiltered	0.01	24	0.01	DUN-1	3240.9	9.689	126.449	1.064	16.639	826.265	2.065	30.699	4.888	16.856
Unfiltered	0.01	24	0.01	DUN-1	3204.16	9.393	126.429	1.055	16.51	819.152	2.042	30.714	4.787	17.428
Unfiltered	0.01	24	0.01	DUN-1	3045.56	9.217	124.413	0.981	15.323	768.023	1.917	28.729	4.521	19.249
Control	0.01	24	0.01	DUN-1	177.299	5.425	47.218	0.033	0.806	4.85	0.006	0.266	4.026	12.438
Control	0.01	24	0.01	DUN-1	172.877	5.698	49.174	0.031	0.808	1.71	0.007	0.265	3.969	11.652
Control	0.01	24	0.01	DUN-1	146.87	4.428	47.145	0.025	0.437	1.208	0.006	0.132	1.89	6.133

### Sheet: Figure 6
	Dilution	Time (hours)	Pulp density	Substrate	24 Mg [ He ]	27 Al [ He ]	28 Si [ He ]	52 Cr [ He ]	55 Mn [ He ]	56 Fe [ He ]	59 Co [ He ]	60 Ni [ He ]	63 Cu [ He ]	64 Zn [ He ]
Sample Name					Conc. [ ug/l ]	Conc. [ ug/l ]	Conc. [ ug/l ]	Conc. [ ug/l ]	Conc. [ ug/l ]	Conc. [ ug/l ]	Conc. [ ug/l ]	Conc. [ ug/l ]	Conc. [ ug/l ]	Conc. [ ug/l ]
Glucose	0.01	24	0.01	DUN-1	3064.55	6.816	148.338	1.041	15.955	805.071	1.987	29.416	3.609	13.417
Glucose	0.01	24	0.01	DUN-1	3175.54	8.326	139.937	1.09	16.117	812.607	2.021	30.295	4.387	13.618
Glucose	0.01	24	0.01	DUN-1	3136.39	7.686	131.818	1.059	15.807	804.568	2.003	29.605	3.536	13.414
Glucose control	0.01	24	0.01	DUN-1	185.139	3.48	84.877	0.083	0.564	2.716	0.073	0.197	1.724	5.648
Glucose control	0.01	24	0.01	DUN-1	192.933	3.509	67.92	0.084	0.633	1.764	0.057	0.191	2.733	7.892
Glucose control	0.01	24	0.01	DUN-1	188.209	3.597	60.051	0.182	0.614	1.393	0.059	0.211	2.72	7.434
CH	0.01	24	0.01	DUN-1	8990.66	261.515	163.408	19.228	112.81	1444.46	3.81	78.557	3.695	40.912
CH	0.01	24	0.01	DUN-1	9302.68	275.567	170.133	20.316	118.627	1484.95	3.912	80.91	2.742	40.895
CH	0.01	24	0.01	DUN-1	8185.67	244.305	154.668	17.782	104.404	1298.22	3.433	71.167	3.434	36.813
CH Control	0.01	24	0.01	DUN-1	7533.93	287.03	115.268	22.452	124.337	1048.63	3.183	67.866	3.179	38.977
CH Control	0.01	24	0.01	DUN-1	6031.62	229.039	93.896	17.801	98.774	829.475	2.553	55.169	2.752	33.409
CH Control	0.01	24	0.01	DUN-1	6201.06	233.291	94.647	18.155	101.161	842.886	2.633	55.566	2.718	32.393

### Sheet: Figure 8
	Dilution	Time (hours)	Pulp density	Substrate	24 Mg [ He ]	52 Cr [ He ]	55 Mn [ He ]	56 Fe [ He ]	59 Co [ He ]	60 Ni [ He ]	63 Cu [ He ]	64 Zn [ He ]	% Glucose	K_seq
Sample Name					Conc. [ ug/l ]	Conc. [ ug/l ]	Conc. [ ug/l ]	Conc. [ ug/l ]	Conc. [ ug/l ]	Conc. [ ug/l ]	Conc. [ ug/l ]	Conc. [ ug/l ]
Leaching Attempt #1	0.01	24	0.01	DUN-1	3148.52	0.981	16.306	807.247	1.996	29.65	4.552	95.229	0.2	514.188
Leaching Attempt #1	0.01	24	0.01	DUN-1	3004.45	0.949	15.634	770.419	1.899	28.841	4.548	92.989	0.2	538.843
Leaching Attempt #1	0.01	24	0.01	DUN-1	3104.85	0.977	15.892	795.798	1.963	29.35	4.519	95.356	0.2	521.419
Leaching Attempt #2	0.01	120	0.01	DUN-1	6125.61	1.116	25.765	1455.21	3.259	54.426	4.688	12.887	0.2	264.289
Leaching Attempt #2	0.01	120	0.01	DUN-1	6369.76	1.129	26.707	1509.36	3.355	56.153	4.78	13.542	0.2	254.159
Leaching Attempt #2	0.01	120	0.01	DUN-1	6033.89	1.08	25.516	1414.04	3.199	53.714	4.671	12.977	0.2	268.306
Leaching Attempt #3	0.01	240	0.01	DUN-1	7527.98	1.085	29.612	1744.46	3.774	65.015	4.579	14.337	0.2	215.055
Leaching Attempt #3	0.01	240	0.01	DUN-1	7819.08	1.149	30.833	1796.06	3.963	68.115	4.601	14.251	0.2	207.048
Leaching Attempt #3	0.01	240	0.01	DUN-1	7547.45	1.064	29.26	1728.18	3.733	64.469	4.581	14.198	0.2	214.5
Leaching Attempt #4	0.01	24	0.05	DUN-1	10419.4	4.099	61.223	2857.1	7.251	102.842	5.6	17.172	0.2	155.377
Leaching Attempt #4	0.01	24	0.05	DUN-1	11033.9	4.333	65.576	3076.91	7.775	109.582	5.737	17.429	0.2	146.723
Leaching Attempt #4	0.01	24	0.05	DUN-1	10708.6	4.233	63.156	2949.24	7.532	106.497	5.621	16.862	0.2	151.18
Leaching Attempt #5	0.01	120	0.05	DUN-1	20323.7	4.687	94.407	4845.12	11.431	190.895	5.51	22.794	0.2	79.6571
Leaching Attempt #5	0.01	120	0.05	DUN-1	20496.2	5	101.45	5186.06	12.391	206.856	5.967	23.612	0.2	78.9869
Leaching Attempt #5	0.01	120	0.05	DUN-1	19962.8	4.719	95.732	4879.21	11.606	194.142	5.561	21.628	0.2	81.0974
Leaching Attempt #6	0.01	240	0.05	DUN-1	24754.7	4.961	110.724	5899.31	13.454	233.016	5.49	24.811	0.2	65.3989
Leaching Attempt #6	0.01	240	0.05	DUN-1	25771.4	5.055	114.123	6085.3	13.923	243.586	5.573	25.069	0.2	62.8189
Leaching Attempt #6	0.01	240	0.05	DUN-1	24216.4	4.772	107.786	5736.39	13.051	228.178	5.456	24.068	0.2	66.8525
Leaching Attempt #7	0.01	24	0.1	DUN-1	15905.1	7.28	104.474	4663.65	11.994	164.801	6.321	21.446	0.2	101.787
Leaching Attempt #7	0.01	24	0.1	DUN-1	15081.5	6.795	98.508	4429.15	11.34	156.351	5.794	19.837	0.2	107.346
Leaching Attempt #7	0.01	24	0.1	DUN-1	17931.4	7.98	114.352	5174.65	13.163	190.916	6.504	22.775	0.2	90.2845
Leaching Attempt #8	0.01	120	0.1	DUN-1	25987.7	8.157	136.399	6756.43	14.907	255.462	6.342	25.53	0.2	62.2961
Leaching Attempt #8	0.01	120	0.1	DUN-1	27948.9	8.713	156.548	7210.57	16.01	280.151	6.489	27.566	0.2	57.9247
Leaching Attempt #8	0.01	120	0.1	DUN-1	27320.7	8.542	151.778	6994.8	15.625	268.041	6.474	26.026	0.2	59.2566
Leaching Attempt #9	0.01	240	0.1	DUN-1	28621.2	8.751	131.588	7224.98	11.866	277.827	6.755	24.857	0.2	56.5641
Leaching Attempt #9	0.01	240	0.1	DUN-1	28872.6	8.59	129.005	7120.59	11.761	272.932	6.752	24.345	0.2	56.0714
Leaching Attempt #9	0.01	240	0.1	DUN-1	27867.7	8.368	126.766	6920.42	11.472	271.321	6.549	23.726	0.2	58.0934
Leaching Attempt #10	0.01	120	0.03	DUN-3	31444.8	6.147	96.392	5986.78	14.657	332.199	29.863	45.348	0.133	34.3224
Leaching Attempt #10	0.01	120	0.03	DUN-3	31871.9	6.862	98.433	6147.69	15.055	341.143	31.705	46.581	0.133	33.8626
Leaching Attempt #10	0.01	120	0.03	DUN-3	30597.7	6.815	94.147	5887.23	14.501	329.351	31.193	45.711	0.133	35.2727
Leaching Attempt #11	0.00201613	480	0.5	DUN-2	32101.6	4.236	158.396	8239.3	18.958	297.611	14.995	45.542	0.267	13.5566
Leaching Attempt #11	0.00201613	480	0.5	DUN-2	40856.1	5.012	201.917	10355.3	23.246	360.439	14.934	50.711	0.267	10.6517
Leaching Attempt #11	0.00201613	480	0.5	DUN-2	25838.5	3.545	123.148	7109.19	15.444	253.354	14.954	41.82	0.267	16.8426
Leaching Attempt #12	2.01613e-05	456	0.6	DUN-3 fines	3257.03	0.476	12.716	585.921	1.707	33.033	4.89	14.659	0.2	1.00213
Leaching Attempt #13	2.01613e-05	456	0.6	DUN-3 fines	3411.48	0.446	12.571	576.148	1.676	32.791	4.906	14.421	0.2	0.95676
Leaching Attempt #14	2.01613e-05	456	0.6	DUN-3 fines	3248.51	0.444	12.436	560.37	1.66	31.992	4.762	14.372	0.2	1.00476

### Sheet: Figure S3
	Dilution	Time (hours)	Pulp density	Substrate	24 Mg [ He ]	27 Al [ He ]	28 Si [ He ]	52 Cr [ He ]	55 Mn [ He ]	56 Fe [ He ]	59 Co [ He ]	60 Ni [ He ]	63 Cu [ He ]	64 Zn [ He ]
Sample Name					Conc. [ ug/l ]	Conc. [ ug/l ]	Conc. [ ug/l ]	Conc. [ ug/l ]	Conc. [ ug/l ]	Conc. [ ug/l ]	Conc. [ ug/l ]	Conc. [ ug/l ]	Conc. [ ug/l ]	Conc. [ ug/l ]
Stoppered	0.01	24	0.01	DUN-1	3030.11	7.39	563.819	0.882	14.528	749.895	1.829	27.917	4.05	13.094
Stoppered	0.01	24	0.01	DUN-1	3330.09	8.075	571.167	1.014	16.131	826.012	2.072	31.08	3.595	13.564
Stoppered	0.01	24	0.01	DUN-1	3059.21	24.699	536.607	0.974	14.874	763.669	1.88	28.793	3.733	25.97
Unstoppered	0.01	24	0.01	DUN-1	3069.22	6.384	584.433	0.917	14.749	755.127	1.891	28.079	3.51	12.511
Unstoppered	0.01	24	0.01	DUN-1	3340.2	8.217	575.286	1.091	16.473	839.688	2.102	31.394	3.671	12.803
Unstoppered	0.01	24	0.01	DUN-1	3276.74	7.144	562.594	0.979	16.421	841.781	2.087	31.326	3.77	13.515
Control	0.01	24	0.01	DUN-1	170.917	4.04	452.04	0.031	0.695	30.152	0.011	0.156	3.042	8.503
Control	0.01	24	0.01	DUN-1	173.994	3.671	452.619	0.027	0.589	1.075	0.008	0.138	2.75	7.883
Control	0.01	24	0.01	DUN-1	173.434	3.965	450.828	0.026	0.615	1.552	0.007	0.148	3.112	8.011

### Sheet: Table S4
	Dilution	24 Mg [ He ]	27 Al [ He ]	28 Si [ He ]	52 Cr [ He ]	55 Mn [ He ]	56 Fe [ He ]	59 Co [ He ]	60 Ni [ He ]	63 Cu [ He ]	64 Zn [ He ]
Sample Name		Conc. [ ug/l ]	Conc. [ ug/l ]	Conc. [ ug/l ]	Conc. [ ug/l ]	Conc. [ ug/l ]	Conc. [ ug/l ]	Conc. [ ug/l ]	Conc. [ ug/l ]	Conc. [ ug/l ]	Conc. [ ug/l ]
CH Metals	0.004	5049.77	284.592	43.058	20.093	105.143	415.294	1.443	42.542	1.725	33.983
CH Metals	0.004	5258.88	292.877	45.721	20.523	106.522	421.677	1.463	43.219	1.723	34.598
CH Metals	0.004	5738.69	325.139	48.356	23.052	119.728	477.029	1.642	48.389	1.8	38.789
CH Metals	0.01	12713.5	709.475	60.763	49.828	277.798	1020.16	3.525	103.495	2.194	78.182
CH Metals	0.01	13825	784.44	66.072	55.797	310.627	1126.2	3.913	115.594	2.344	87.831
CH Metals	0.01	13095.5	759.753	79.144	54.197	303.835	1605.84	3.837	111.44	2.483	90.597
